# RecA is a reliable marker for bacterial taxonomy, even in the Candidate Phyla Radiation

**DOI:** 10.1101/2024.06.21.600076

**Authors:** Lodovico Sterzi, Simona Panelli, Clara Bonaiti, Stella Papaleo, Giorgia Bettoni, Enza D’Auria, Gianvincenzo Zuccotti, Francesco Comandatore

## Abstract

Culture-independent approaches are commonly used to characterise the taxonomic composition of bacterial communities. Among these approaches, the amplicon-based metagenomics relies on specific genetic markers, such as the 16S rRNA gene, while the shotgun metagenomics annotates the whole bacterial DNA. Despite the 16S being the gold standard marker, studies highlighted its inefficiency in characterising and quantifying divergent bacterial groups such as the Candidate Phyla Radiation. On the other hand, shotgun metagenomics is highly informative and accurate but it is more expensive and requires computational resources and time. In this study, we propose RecA as a pan-bacterial genetic marker, particularly suitable for the Candidate Phyla Radiation. Indeed, we found that applying a Random Forest machine learning model on RecA amino acid sequences provides an accurate and fast taxonomic annotation across the whole bacterial tree of life. Ultimately, we produced Forestax, a tool for the characterisation and quantification of bacterial communities in metagenomics data, on the basis of RecA sequences. The analyses showed that RecA-based metagenomics has a taxonomic accuracy comparable to other multi-gene approaches, reinforcing RecA as a powerful marker for taxonomic annotation in bacteria. In perspective, RecA could be considered as a broad-spectrum marker for amplicon-based studies to overcome the limits of 16S rRNA.
