## Supplementary Table 6 for "RecA is a reliable marker for bacterial taxonomy, even in the Candidate Phyla Radiation"

### Sheet: Supplementary_Table_S6
Sample Type	n	Pipeline	AD_mean	AD_stdev	FPRA_mean	FPRA_stdev	Sensitivity_mean	Sensitivity_stdev
Bmock12	1	bioBakery3	22.15		2.63		33.33
NIST-EG	1	bioBakery3	10.18		2.66		85.71
NIST-MIX-A	1	bioBakery3	9.59		0.85		81.82
NIST-MIX-B	1	bioBakery3	13.65		11.42		72.73
NIST-MIX-C	1	bioBakery3	14.11		32.06		63.64
NIST-MIX-D	1	bioBakery3	4.13		0.06		72.73
Amos HiLo	5	bioBakery3	8.40	1.07	0.01	0.02	89.47	0.00
Amos Mixed	5	bioBakery3	8.77	0.77	3.86	0.22	94.74	0.00
Tourlousse	6	bioBakery3	14.57	0.73	12.23	0.14	78.95	0.00
Bmock12	1	bioBakery4	16.83		17.93		58.33
NIST-EG	1	bioBakery4	8.94		0.00		92.86
NIST-MIX-A	1	bioBakery4	2.84		0.00		90.91
NIST-MIX-B	1	bioBakery4	9.81		0.01		72.73
NIST-MIX-C	1	bioBakery4	11.57		32.31		63.64
NIST-MIX-D	1	bioBakery4	4.11		0.10		72.73
Amos HiLo	5	bioBakery4	2.71	0.04	0.00	0.00	100.00	0.00
Amos Mixed	5	bioBakery4	2.00	0.06	0.00	0.00	100.00	0.00
Tourlousse	6	bioBakery4	3.81	0.02	4.72	0.04	94.74	0.00
Bmock12	1	JAMS	33.72		50.04		50.00
NIST-EG	1	JAMS	12.25		0.21		92.86
NIST-MIX-A	1	JAMS	12.35		0.05		72.73
NIST-MIX-B	1	JAMS	13.55		0.27		81.82
NIST-MIX-C	1	JAMS	17.16		22.33		90.91
NIST-MIX-D	1	JAMS	11.22		0.02		81.82
Amos HiLo	5	JAMS	12.80	0.34	0.19	0.07	98.95	2.35
Amos Mixed	5	JAMS	10.42	0.36	2.13	0.12	100.00	0.00
Tourlousse	6	JAMS	8.16	0.40	6.56	0.32	100.00	0.00
Bmock12	1	WGSA2	44.16		37.34		50.00
NIST-EG	1	WGSA2	10.66		1.16		100.00
NIST-MIX-A	1	WGSA2	7.00		0.68		100.00
NIST-MIX-B	1	WGSA2	13.08		1.09		100.00
NIST-MIX-C	1	WGSA2	14.70		9.16		100.00
NIST-MIX-D	1	WGSA2	8.93		0.25		100.00
Amos HiLo	5	WGSA2	12.44	0.29	0.73	0.08	89.47	0.00
Amos Mixed	5	WGSA2	14.82	0.05	4.47	0.10	89.47	0.00
Tourlousse	6	WGSA2	14.38	0.10	7.82	0.05	89.47	0.00
Bmock12	1	Woltka	42.14		11.96		8.33
NIST-EG	1	Woltka	22.60		26.48		85.71
NIST-MIX-A	1	Woltka	19.24		30.92		90.91
NIST-MIX-B	1	Woltka	22.88		31.06		90.91
NIST-MIX-C	1	Woltka	24.10		69.17		81.82
NIST-MIX-D	1	Woltka	21.12		13.19		81.82
Amos HiLo	5	Woltka	16.38	0.11	22.24	0.21	94.74	0.00
Amos Mixed	5	Woltka	20.63	0.22	27.39	0.31	94.74	0.00
Tourlousse	6	Woltka	23.90	0.26	26.14	0.25	94.74	0.00
Amos HiLo	5	Forestax-genus	13.13	1.79	0.37	0.82	47.5	5.59
Amos Mixed	5	Forestax-genus	17.98	1.51	5.72	3.19	76.25	2.8
Bmock12	1	Forestax-genus	8.26		0		87.5
NIST-MIX-A	1	Forestax-genus	10.24		0		27.27
NIST-MIX-B	1	Forestax-genus	15.9		4.13		27.27
NIST-MIX-C	1	Forestax-genus	17.85		28.33		36.36
NIST-MIX-D	1	Forestax-genus	10.17		0		36.36
NIST-EG	1	Forestax-genus	21.72		16.17		63.64
Tourlousse	6	Forestax-genus	11.16	0.01	0	0	89.47	0
Amos HiLo	5	Forestax-species	13.88	0.24	0	0	33.69	7.98
Amos Mixed	5	Forestax-species	23.06	2.85	7.06	4.99	53.68	4.4
Bmock12	1	Forestax-species	23.33		42.83		0
NIST-MIX-A	1	Forestax-species	10.24		0		27.27
NIST-MIX-B	1	Forestax-species	10.31		0		27.27
NIST-MIX-C	1	Forestax-species	19.17		28.33		18.18
NIST-MIX-D	1	Forestax-species	11.43		0		27.27
NIST-EG	1	Forestax-species	22.89		16.17		54.55
Tourlousse	6	Forestax-species	24.34	0.05	9.87	0.81	57.89	0
Amos HiLo	5	Forestax-genus>2	1.1	0.45	0	0	100	0
Amos Mixed	5	Forestax-genus>2	14.21	0.58	0	0	76.25	2.8
Bmock12	1	Forestax-genus>2	8.09		0		83.33
NIST-MIX-A	1	Forestax-genus>2	9.74		0		50
NIST-MIX-B	1	Forestax-genus>2	9.83		0		50
NIST-MIX-C	1	Forestax-genus>2	11.11		0		66.67
NIST-MIX-D	1	Forestax-genus>2	9.22		0		66.67
NIST-EG	1	Forestax-genus>2	14.83		0		63.64
Tourlousse	6	Forestax-genus>2	11.16	0.01	0	0	89.47	0
Amos HiLo	5	Forestax-species>2	5.76	4.77	0	0	86.6	13.87
Amos Mixed	5	Forestax-species>2	18.59	0.11	0	0	53.8	4.55
Bmock12	1	Forestax-species>2	2.06		0		0
NIST-MIX-A	1	Forestax-species>2	9.74		0		50
NIST-MIX-B	1	Forestax-species>2	9.83		0		50
NIST-MIX-C	1	Forestax-species>2	11.28		0		33
NIST-MIX-D	1	Forestax-species>2	10.93		0		50
NIST-EG	1	Forestax-species>2	15.39		0		55
Tourlousse	6	Forestax-species>2	18.16	0.08	0	0	58	0
